# Serendipity and the slime mold: a visual survey of megadalton protein assemblies reveals the structure of the polyketide synthase Pks16

**DOI:** 10.1101/2025.03.12.642832

**Authors:** Gabriel Hoogerbrugge, Adrian T. Keatinge-Clay, Edward M. Marcotte

## Abstract

Large macromolecular assemblies are integral to most cellular processes, making their identification and structural characterization an important strategy for advancing our understanding of protein functions. In this pilot study, we investigated large multiprotein assemblies from the cytoplasm of the slime mold *Dictyostelium discoideum* using shotgun-electron microscopy (shotgun-EM), the combined application of mass spectrometry-based proteomics and cryo-electron microscopy (cryo-EM) to heterogenous mixtures of proteins. With its similarities in cell structure and behavior to mammalian cells, *D. discoideum* has long served as an invaluable model organism, particularly in the study of immune cell chemotaxis, phagocytosis, bacterial infection, and other processes. We subjected *D. discoideum* soluble protein complexes to two-step fractionation, performing size-exclusion chromatography followed by mixed-bed ion-exchange chromatography. Isolated fractions containing a subset of megadalton-scale protein assemblies were subsequently analyzed using mass spectrometry to identify the proteins and cryo-EM to characterize their structures. Mass spectrometry analysis revealed 299 unique proteins in the isolated fractions, then single-particle cryo-EM analysis generated distinct 2D projections of several visually distinctive protein assemblies, from which we successfully identified and reconstructed three major protein complexes: the 20S proteasome, the dihydrolipoyllysine-residue succinyltransferase (Odo2) of the mitochondrial 2-oxoglutarate dehydrogenase complex, and polyketide synthase 16 (Pks16), thought to be the primary fatty acid synthase of *D. discoideum*. Based on the Pks16 structure, the first of the 40 *D. discoideum* PKSs to be experimentally determined, models for the full set of *D. discoideum* PKSs were constructed with help from AlphaFold 3. Comparative analysis enabled structural characterization of their reaction chambers. Shotgun-EM thus provides a view of proteins in their native or near-native biological conformations and scaling up this approach offers an effective route to characterize new structures of multi-protein assemblies directly from complex samples.
