## Supplemental Table S2 for "Serendipity and the slime mold: a visual survey of megadalton protein assemblies reveals the structure of the polyketide synthase Pks16"

### Sheet: Legend
Table S2 - Cryo-EM statistics
Statistics for the cryo-EM data collection and analyses for the 4 structures as calculated by cryoSPARC, accompanied by statistics of model refinement for Pks16 and Odo2 using Phenix.

### Sheet: Table S2
Protein Complex	Pks16	Odo2	20S proteasome	Star complex
Data Collection
EMDB accession	EMD-49491	EMD-49490	EMD-49493	EMD-49492
PDB structure	9NJU	9NJT
Microscope (FEI)	Glacios	Glacios	Glacios	Glacios
Voltage (kV)	200	200	200	200
Detector	FEI Falcon IV	FEI Falcon IV	FEI Falcon IV	FEI Falcon IV
Pixel size (Å/pix)	0.933	0.933	0.933	0.933
Exposure rate (e- /pix/sec)	4.9	4.9	4.9	4.9
Frames per exposure	60	60	60	60
Exposure (e- /Å2 )	49	49	49	49
Defocus range (µm)	1.5-2.5	1.5-2.5	1.5-2.5	1.5-2.5
Micrographs collected	332	332	332	332
Micrographs used	276	276	276	276
Automation software	SerialEM	SerialEM	SerialEM	SerialEM
Particles extracted (total)	37381	37381	37381	37381
3D Reconstruction Processing Statistics
Final Particle Count	5611	836	549	2113
Symmetry imposed	C2	O	C2	C1
Map resolution (Å)	3.94	5.72	9.52	15.19
FSC threshold	0.143	0.143	0.143	0.143
Model Refinement and Validation Statistics
Refinement package	Phenix	Phenix
Refinement tool	Real-space Refinement	Real-space Refinement
Refinement strategies	minimization global, local grid search, adp, occupancy, nqh flips	minimization global, local grid search, adp, occupancy, nqh flips
Composition
Chains	2	24
Atoms	39354 (Hydrogens: 0)	43224 (hydrogens: 0)
Residues	Protein: 4992 Nucleotide: 0	Protein: 5520 Nucleotide: 0
Water	0	0
Ligands	0	0
Bonds (RMSD)
Length (Å) (# > 4σ)	0.004 (0)	0.003 (0)
Angles (°) (# > 4σ)	0.672 (10)	0.647 (19)
MolProbity score	2.18	1.63
Clash score	11.75	12.58
Ramachandran plot (%)
Outliers	0	0.04
Allowed	6.4	2.05
Favored	93.6	97.92
Rama-Z (Ramachandran plot Z-score, RMS...)
whole	-1.66 (0.12) (N= 4988)	1.02 (0.11) (N= 5472)
helix	-0.28 (0.12) (N= 1860)	1.69 (0.11) (N= 2280)
sheet	-1.63 (0.19) (N= 732)	-0.37 (0.15 (N= 1080)
loop	-1.54 (0.13) (N= 2396)	0.29 (0.14) (N= 2112)
Rotamer outliers (%)	1.68	0
Cβ outliers (%)	NA	NA
Peptide plane (%)
Cis proline/general	0.0/0.3	11.1/0.0
Twisted proline/general	0.0/0.0	0.0/0.0
CaBLAM outliers (%)	2.65	1.57
ADP (B-factors)
Iso/Ansio (#)	39354/0	43224/0
min/max/mean
Protein	48.16/348.92/140.61	104.59/256.90/148.57
Occupancy
Mean	1	1
occ = 1 (%)	99.99	99.89
0< occ <1 (%)	0	0
occ >1 (%)	0	0
CC (mask)	0.81	0.86
